# Spatial Transcriptomics Reveals Spatially Diverse Cancer-Associated Fibroblast in Lung Squamous Cell Carcinoma Linked to Tumor Progression

**DOI:** 10.1101/2024.05.16.594592

**Authors:** Hongyoon Choi, Kwon Joong Na, Yeonjae Jung, Myunghyun Lim, Dongjoo Lee, Jae Eun Lee, Hyung-Jun Im, Daeseung Lee, Jaemoon Koh, Young Tae Kim

## Abstract

While cancer-associated fibroblasts (CAFs) are crucial in influencing tumor growth and immune responses in lung cancer, we still lack a comprehensive understanding of their spatial organization associated with tumor progression and clinical outcomes. This gap highlights the need to elucidate how the intricate spatial arrangement of CAFs affects their interactions within the tumor microenvironment, ultimately shaping cancer progression and patient prognosis. Here, we unveil the spatial diversity of CAFs in lung squamous cell carcinoma (LUSC), a prevalent and aggressive lung cancer type, elucidating their impact on tumor progression and patient outcomes using spatial transcriptomics (ST). Image-based ST data from 33 LUSC patients demonstrated a significant association of spatial interactions of tumor epithelium and CAFs with tumor size and metabolic activity measured by [^18^F]fluorodeoxyglucose PET. Furthermore, the proximity of fibroblasts to tumor epithelial cells was linked to recurrence-free survival in LUSC patients. By characterizing CAFs based on their spatial relationship, we identified distinct molecular signatures related to spatially distinct fibroblast subpopulations. In addition, barcode-based ST data from 8 LUSC patients revealed spatially overlapping fibroblast regions characterized by upregulated glycolysis pathways. Our study underscores the importance of the complex spatial dynamics of the tumor microenvironment revealed by ST and its implications for patient outcomes in LUSC.
