## Supplementary Tables for "Spatial Transcriptomics Reveals Spatially Diverse Cancer-Associated Fibroblast in Lung Squamous Cell Carcinoma Linked to Tumor Progression"

### Sheet: Supplementary Table 1
Supplementary Table 1. Demographics and Clinical Characteristics of LUSC patients (N=33)
Category	Number of Patients
Age
50-59 years	2
60-69 years	12
70-79 years	17
80-89 years	2
Gender
Male	32
Female	1
Tumor Size
< 3 cm	4
3 - 5 cm	18
> 5 cm	11
Pathologic T-Staging
pT1a	1
pT1b	1
pT1c	6
pT2a	4
pT2b	6
pT3	11
pT4	4
Pathologic N-Staging
pN0	27
pN1	5
pN2	1
Recurrence
Yes	9
No	24

### Sheet: Supplementary Table 2
Supplementary Table 2. Markers of subclusters of fibroblasts in NSCLC (GSE131907 dataset)
Clusters	Markers
0	IGFBP6	GSN	FBLN1	CCDC80	DCN	CFD	OGN	CST3	SFRP2	PLAC9	SCARA5	WISP2	PCOLCE2	ADH1B	PODN
1	A2M	TCF21	NAP1L1	LTBP2	RPS26	GPC3	TGM2	LITAF	TMEM176A	SCN7A	LBH	DKK3	FXYD6	PLEKHH2	TNFSF13B
2	IGFBP4	IGKC	MMP2	COL1A1	IGHG4	IGLC3	COL3A1	IGLC2	IGHG3	COL6A3	IGHG1	SFRP2	COL14A1	IGF1	HSPA1B
3	TAGLN	ACTA2	MYL9	TPM2	MYH11	MYL6	DSTN	CALD1	ACTB	PTMA	CAV1	TPM1	ACTG2	HSPB1	CALM2
4	CTHRC1	POSTN	VCAN	COL10A1	COL5A2	COL6A3	COL3A1	INHBA	COL5A1	THBS2	MMP11	MFAP2	MXRA5	COL1A1	ASPN
5	COL4A1	COL4A2	NDUFA4L2	HIGD1B	RGS5	PLXDC1	NOTCH3	COL18A1	EPS8	MAP1B	CALD1	SPARC	PDGFRB	TINAGL1	MCAM
6	IGFBP2	FABP5	IFITM1	ISLR	CYP1B1	TIMP1	SPP1	CLDN11	CTHRC1	ZIC1	PRDX4	COL11A1	RPL22L1	FHL2	MT2A
7	RGCC	MFAP4	RARRES2	MACF1	A2M	LIMCH1	SEPP1	TIMP3	GPC3	LUM	FN1	INMT	CES1	ADH1B	TCF21
8	KRT18	KRT8	KRT19	SLPI	TM4SF1	SLC39A8	CXADR	CALB2	C19orf33	KLK11	PRG4	PROCR	UPK3B	VAMP8	EZR
9	SRGN	LAPTM5	SH3BGRL3	ARHGDIB	CORO1A	PTPRC	CD52	PFN1	HLA-DPB1	CYBA	CD74	TMSB4X	HCST	CXCR4	ITGB2
10	RPLP1	RPL41	RPL32	RPS18	RPL13A	FTH1	RPL13	RPL10	RPS23	EEF1A1	RPS6	RPL19	RPL15	RPL3	TMSB4X

### Sheet: Supplementary Table 3
Supplementary Table 3. Demographics and Clinical Characteristics of LUSC patients for Visium (N=8)
Category	Number of Patients
Age
60-69 years	3
70-79 years	5
Gender
Male	8
Female	0
Tumor Size
< 3 cm	2
3 - 5 cm	3
> 5 cm	3
Pathologic T-Staging
pT1a	0
pT1b	0
pT1c	2
pT2a	3
pT2b	1
pT3	2
pT4	0
Pathologic N-Staging
pN0	7
pN1	1
pN2	0
